# Comprehensive locus-specific L1 DNA methylation profiling reveals the epigenetic and transcriptional interplay between L1s and their integration sites

**DOI:** 10.1101/2023.01.03.522582

**Authors:** Sophie Lanciano, Claude Philippe, Arpita Sarkar, David Pratella, Cécilia Domrane, Aurélien J. Doucet, Dominic van Essen, Simona Saccani, Laure Ferry, Pierre-Antoine Defossez, Gael Cristofari

**Affiliations:** University Cote d’Azur, Inserm, CNRS, Institute for Research on Cancer and Aging of Nice (IRCAN), Nice, France; University Paris Cité, CNRS, Epigenetics and Cell Fate, Paris, France

**Author notes:** These authors contributed equally (Sophie Lanciano, Claude Philippe).

**Keywords:** LINE-1, L1, transposable elements, mobile genetic element, transposon, transposition, retrotransposon, retrotransposition, mobile element insertion, DNA methylation, methyl-cytosine, nanopore sequencing, chromatin states, transcription, L1 chimeric transcripts, LCTs, YY1, ESR1, transcription factor, nuclear receptor, genomic profiling

## Abstract

Long interspersed element-1 (L1) retrotransposons play important roles in human disease and evolution. Their global activity is repressed by DNA methylation, but studying the regulation of individual copies has been difficult. Here, we combine short- and long-read sequencing to resolve the DNA methylation profiles of these repeated sequences in a panel of normal and cancer cells genome-wide at single-locus resolution. We unveil key principles underpinning L1 methylation heterogeneity among cell-types, families and integration sites. First, intronic L1 methylation is intimately associated with gene transcription. Conversely, L1s can influence the methylation status of the upstream region over short distances (300 bp). This phenomenon is accompanied by the binding of specific transcription factors, which drive the expression of L1 and chimeric transcripts. Finally, L1 hypomethylation alone is generally insufficient to trigger L1 expression due to redundant silencing pathways. Our results illuminate the epigenetic and transcriptional interplay between retrotransposons and their host genome.

**GRAPHICAL ABSTRACT:** 

**HIGHLIGHTS:**

- Bs-ATLAS-seq profiles L1 position and methylation genome-wide
- L1 has a frequent but short-range (300 bp) influence on the DNA methylation status of the upstream sequence
- Hypomethylated L1s are bound by tissue-specific transcription factors which drive L1 and chimeric transcripts synthesis
- L1 hypomethylation alone is insufficient to enable its transcription at most loci
