## Supplementary material for "Comprehensive locus-specific L1 DNA methylation profiling reveals the epigenetic and transcriptional interplay between L1s and their integration sites": Table S2

### Sheet: MeDIP results
					K562			MCF7			2102Ep			HCT116
Target locus	Gene	Forward primer (5' to 3')	Reverse primer (5' to 3')	Amplicon length (bp)	K562_Rep1	K562_Rep2	K562_Mean	MCF7_Rep1	MCF7_Rep2	MCF7_Mean	2102Ep_Rep1	2102Ep_Rep2	2102Ep_Mean	HCT116_Rep1	HCT116_Rep2	HCT116_Mean
chr1:196219370-196225402:-:L1HS:REF	.	TGAACAATAGGAAGAAAGGGAGCA	TGTAGACCGGAGCTGTTCCT	182	6.9	9.9	8.4	8.5	11.4	9.95	0.8	0.8	0.8	19.3	24.3	21.8
chr2:71411474-71417501:-:L1HS:REF	ZNF638	GCATGGTATCAGAGGAACTCTACAT	TGTAGACCGGAGCTGTTCCT	198	15.6	14.7	15.15	0.4	2.2	1.3	0.7	0.4	0.55	0.3	0.2	0.25
chr4:79966907-79972933:+:L1HS:REF	ANTXR2	TGGCACAAGTTGCCTTTGTC	TCAGATGGAAATGCAGAAATCACC	160	61.3	61.9	61.6	33.2	26.4	29.8	1.2	11.9	6.55	38.4	44.3	41.35
chr5:81616090-81622140:+:L1HS:REF	SSBP2	AGGCCAATACCCTGACCATT	TGTAGACCGGAGCTGTTCCT	156	35.4	41.2	38.3	14.3	23.4	18.85	0.5	1.2	0.85	12.6	15.8	14.2
chr6:156034135-156040165:+:L1HS:REF	.	GGATCCATTGACCTTCCTGG	TGTAGACCGGAGCTGTTCCT	218	1.5	1.7	1.6	5.4	8	6.7	8.4	10.8	9.6	14.5	15.7	15.1
chr7:110707004-110713024:-:L1HS:REF	IMMP2L	GGGGTAACTGGCTAGACATA	TGTAGACCGGAGCTGTTCCT	152	11.6	14.2	12.9	19.5	25	22.25	2.4	2.7	2.55	13.5	16.8	15.15
chr9:83049539-83055571:-:L1HS:REF	RASEF	GGCTACACAATTTCAAAACCTGC	TGTAGACCGGAGCTGTTCCT	153	0	0.2	0.1	43.4	45.5	44.45	1.8	1.7	1.75	22.2	22.1	22.15
chr16:54042096-54048145:+:L1HS:REF	FTO	GGCTGTTCCTATTGTCGTGGA	TGTAGACCGGAGCTGTTCCT	198	40.9	43.1	42	38.2	41.9	40.05	10.5	12.2	11.35	31.2	33.3	32.25
chr3:85527417-85527419:+:L1HS:NONREF	CADM2	GTGAGGTGGCATCATGTCTA	TGTAGACCGGAGCTGTTCCT	200	35	43	39	5.8	9.9	7.85	0.8	1.1	0.95	9.6	13.6	11.6
chrX:131663952-131669984:+:L1PA2:REF	.	CAATACAAGGGCTTAGAAAATGC	TGTAGACCGGAGCTGTTCCT	222	0	0.1	0.05	14.8	21.4	18.1	1.4	1.8	1.6	8.3	9	8.65
chr7:92183756-92189878:-:L1PA3:REF	.	AACGCTGAAAACTCCGCCAA	TGTAGACCGGAGCTGTTCCT	201	25.5	29.6	27.55	15.2	18.3	16.75	6.2	7.8	7	10.7	13	11.85
chr10:64924285-64930261:+:L1PA3:REF	LINC02671	TCGGCTTAACATCCCATACAACA	TCAGATGGAAATGCAGAAATCACC	158	0.2	0.3	0.25	9.1	10.8	9.95	5.2	5.8	5.5	18.5	22.5	20.5
chr13:79817055-79823218:-:L1PA3:REF	.	CATAATGCAAATGTTCATCGCAG	TCAGATGGAAATGCAGAAATCACC	190	0	0	0	3.7	5.2	4.45	2.7	4.7	3.7	3.6	4.9	4.25
GAPDH	GAPDH	GCCCCCGGTTTCTATAAATTGAGC	GTCGAACAGGAGGAGCAGAGAGCG	64	0	0.1	0.05	0.1	1.9	1	0.4	0.1	0.25	0.2	0	0.1
H2BC1	H2BC1	AGTGCTGTGTAACCCTGGAAAAGA	ACTCTCCTTACGGGTCCTCTTGCG	170	1	1.5	1.25	49	47.4	48.2	27.6	33.3	30.45	42.9	42.16	42.53
TP73	TP73	ACTGACGCGACTTTCCAAGA	GCTGCTTATGGTCTGATGCTT	97	91.6	77.8	84.7	69.1	62.1	65.6	16.5	20.8	18.65	64.2	53.9	59.05
					Values in Rep1, Rep2 and Mean columns correspond to % of immunoprecipitation
