## Supplementary material for "Comprehensive locus-specific L1 DNA methylation profiling reveals the epigenetic and transcriptional interplay between L1s and their integration sites": Table S5

### Sheet: Legend
Field	Description
ID	Chimeric transcript identification number in Figure 6I (sorted by descending order according to the level of differential expression between cells treated by siESR1 vs control siScr)
L1 ASP source	ID of the source L1 providing antisense promoter activity
L1 family	Family of the source L1
Bound by ESR1	Binding by ESR1 in the MCF-7 cell line
Partner gene	Neighboring gene involved in the chimeric transcript initiated from L1 antisense promoter
Biotype	Partner gene biotype
Cancer relationship	Relationship of partner gene to cancer
Known GENCODE transcripts	ID of the chimeric transcript when annotated by GENCODE (v.41)
Previously identified	Transcript already identified as L1 chimeric transcript in previous studies
References	Reference of studies having previously identified the transcript as L1 chimeric transcript
Tissue-specific expression	Tissues in which the chimeric transcript was detected
Detected by PacBio RNA-seq	Chimeric transcripts detected by long-read RNA-seq (PacBio technology) by Criscione et al. BMC Genomics (2016)

### Sheet: L1 chimeric transcripts
ID	L1 ASP source	L1 family	Bound by ESR1	Partner gene	Biotype	Cancer relationship	Known GENCODE transcripts	Previously identified	References	Tissue-specific expression	Detected by PacBio RNA-seq
1	chr17:60881440-60887474:-:L1PA2:REF:98:222	L1PA2	yes	BCAS3	protein coding RNA	biomarker of breast cancer	ENST00000585744.5, ENST00000585744.5, ENST00000586484.1, ENST00000586484.1, ENST00000586705.5, ENST00000586705.5, ENST00000588874.5, ENST00000588874.5, ENST00000590128.5, ENST00000590128.5	yes	Criscione et al. 2016 ; Shah et al. 2023	placenta, embryonic, brain, prostate, muscle, blood, head/neck, lung, thymus, breast	yes
2	chr3:125936638-125942696:+:L1PA2:REF:98:82	L1PA2	yes	ALG1L	pseudogene	.	ENST00000340333.7	yes	Criscione et al. 2016	pancreas, breast	yes
3	chr7:93586902-93591767:-:L1PA2:REF:79:171	L1PA2	yes	GNGT1	protein coding RNA	oncogene	ENST00000455502.5, ENST00000455502.5	yes	Criscione et al. 2016 ; Shah et al. 2023	kidney, liver/spleen, breast	no
4	chr14:30684809-30690837:-:L1HS:REF:98:223	L1HS	yes	SCFD1	protein coding RNA	.	.	yes	Criscione et al. 2016 ; Shah et al. 2023	embryonic, breast	yes
5	chr6:83333952-83339981:+:L1HS:REF:98:130	L1HS	yes	ME1	protein coding RNA	.	.	yes	Shah et al. 2023	breast	.
6	chr14:71842964-71848996:-:L1PA2:REF:98:119	L1PA2	yes	ENSG00000266869	lncRNA	.	ENST00000555581.1	yes	Criscione et al. 2016 ; Shah et al. 2023	embryonic, head/neck, breast	no
7	chr10:84279967-84286006:+:L1PA2:REF:98:146	L1PA2	yes	LINC00858	lncRNA	associated with colorectal cancer	ENST00000415469.5, ENST00000437892.1, ENST00000653603.1, ENST00000661042.1, ENST00000663433.1, ENST00000666427.1	no	.	breast	.
8	chr1:174233266-174239293:-:L1PA2:REF:98:257	L1PA2	yes	RABGAP1L	protein coding RNA	.	ENST00000529474.2	yes	Criscione et al. 2016 ; Shah et al. 2023	embryonic, head/neck, thymus, breast	yes
9	chr6:109245218-109251251:-:L1PA2:REF:98:88	L1PA2	yes	CCDC162P	pseudogene	.	.	yes	Criscione et al. 2016	thymus,liver/spleen, breast	yes
10	chr7:130577156-130577479:+:L1PA2:REF:5:121	L1PA2	yes	COPG2	protein coding RNA	.	.	yes	Shah et al. 2023	breast	.
11	chr6:82101303-82107312:+:L1PA2:REF:98:145	L1PA2	yes	LINC02542	lncRNA	.	ENST00000660637.1, ENST00000666226.1, ENST00000668266.1	no	.	breast	.
12	chr15:81870667-81876699:+:L1PA2:REF:98:105	L1PA2	yes	ENSG00000259692	lncRNA	.	ENST00000560054.6, ENST00000560097.1, ENST00000664621.1,ENST00000560054.6, ENST00000560097.1, ENST00000664621.1	no	.	breast	.
13	chr3:178859948-178865979:+:L1PA2:REF:98:171	L1PA2	yes	KCNMB2-AS1	lncRNA	associated with lung cancer	ENST00000425330,1, ENST00000437488.5, ENST00000451742.5	yes	Criscione et al. 2016	embryonic, lung, adrenal_gland, head/neck, pooled, germ_cell, colon, breast	yes
14	chr12:79039621-79045645:-:L1PA2:REF:98:157	L1PA2	yes	SYT1	protein coding RNA	oncogene	ENST00000548384.1,ENST00000552744.5, ENST00000552744.5	yes	Criscione et al. 2016 ; Jang et al. 2019 ; Shah et al. 2023	brain, embryonic, breast	no
15	chr8:76308116-76314119:+:L1PA2:REF:98:21	L1PA2	yes	ENSG00000287352	lncRNA	.	ENST00000668249.1	no	.	breast	.
16	chr13:54572234-54573121:+:L1HS:REF:15:26	L1HS	yes	ENSG00000287460	lncRNA	.	ENST00000663979.1, ENST00000666524.1	no	.	breast	.
17	chr8:66949103-66955119:-:L1PA2:REF:98:115	L1PA2	yes	TCF24	protein coding RNA	.	ENST00000566129.1	yes	Shah et al. 2023	breast	.
18	chr9:94089082-94095103:-:L1PA2:REF:98:163	L1PA2	yes	PTPDC1	protein coding RNA	.	.	yes	Criscione et al. 2016 ; Shah et al. 2023	head/neck, breast	yes
19	chr2:66391130-66397150:+:L1PA2:REF:98:85	L1PA2	yes	LINC01873	lncRNA	.	ENST00000428647.1	yes	Criscione et al. 2016	head/neck, embryonic, breast	no
20	chr15:81797930-81803963:+:L1PA2:REF:98:11	L1PA2	yes	ENSG00000259692	lncRNA	.	ENST00000560054.6, ENST00000668584.1,ENST00000560054.6, ENST00000668584.1	no	.	breast	.
21	chr12:64287349-64293377:-:L1PA2:REF:98:11	L1PA2	yes	C12orf56	uncharacterized	.	ENST00000536975.5, ENST00000542397.5	yes	Shah et al. 2023	breast	.
22	chr2:234888389-234894419:+:L1PA2:REF:98:138	L1PA2	yes	ENSG00000235726	lncRNA	.	ENST00000413842.1, ENST00000434572.1, ENST00000435896.5	no	.	breast	.
23	chr12:23070636-23076652:-:L1PA2:REF:98:13	L1PA2	yes	LINC02955	lncRNA	.	.	no	.	breast	.
24	chr12:85312419-85318459:-:L1PA2:REF:98:226	L1PA2	yes	LINC02820	lncRNA	oncogene	ENST00000555596.1	no	.	breast	.
25	chr11:94232524-94238528:-:L1PA2:REF:98:290	L1PA2	yes	ENSG00000250519	lncRNA	.	ENST00000506309.6, ENST00000515097.2	yes	Shah et al. 2023	breast	.
26	chr5:90923630-90929658:-:L1PA2:REF:98:114	L1PA2	yes	ADGRV1	protein coding RNA	.	ENST00000639707.1, ENST00000639707.1, ENST00000639821.1, ENST00000639821.1	yes	Criscione et al. 2016 ; Shah et al. 2023	stomach, head/neck, kidney, breast	yes
27	chr5:139005423-139011486:-:L1PA2:REF:99:72	L1PA2	yes	SIL1	protein coding RNA	.	.	no	.	breast	.
28	chr21:14927082-14933113:+:L1PA2:REF:98:97	L1PA2	yes	ENSG00000235277	lncRNA	.	.	no	.	breast	.
29	chr2:156254518-156260532:+:L1PA2:REF:98:36	L1PA2	yes	LINC01876	lncRNA	.	ENST00000428651.2, ENST00000635799.1, ENST00000636956.1, ENST00000637324.1, ENST00000637476.1, ENST00000637554.1, ENST00000637665.1, ENST00000638047.1, ENST00000657334.1, ENST00000659502.1, ENST00000661513.1, ENST00000662073.1	yes	Criscione et al. 2016	lung, embryonic, head/neck, breast	yes
30	chr11:49775119-49781151:-:L1PA2:REF:98:20	L1PA2	yes	GRM5P1	protein coding RNA	oncogene	.	no	.	breast	.
31	chr12:73147617-73153645:-:L1PA2:REF:98:82	L1PA2	yes	ENSG00000258294	lncRNA	.	.	no	.	breast	.
32	chr2:182025225-182031239:-:L1PA2:REF:98:108	L1PA2	yes	PPP1R1C	protein coding RNA	.	ENST00000479855.1	yes	Criscione et al. 2016 ; Shah et al. 2023	eye,head/neck, germ_cell, breast	yes
33	chr14:57112210-57118214:+:L1PA2:REF:98:197	L1PA2	yes	ENSG00000258592	lncRNA	.	ENST00000551408.2	no	.	breast	.
34	chr1:60640012-60646037:+:L1PA2:REF:98:189	L1PA2	yes	LINC01748	lncRNA	associated with non-small cell lung cancer	ENST00000439156.2, ENST00000439156.2, ENST00000661045.1, ENST00000662065.1, ENST00000662065.1, ENST00000663215.1, ENST00000663215.1, ENST00000666208.1, ENST00000666208.1, ENST00000668078.1, ENST00000668078.1, ENST00000668738.1, ENST00000671035.1, ENST00000673767.1	yes	Speek et al. 2001	testis, breast	.
35	chr15:101626450-101632475:+:L1PA2:REF:98:303	L1PA2	yes	TM2D3	protein coding RNA	.	ENST00000560883.1	no	.	breast	.
36	chr5:104074362-104080381:-:L1PA2:REF:98:57	L1PA2	yes	LINC02163	lncRNA	oncogene	ENST00000514769.1, ENST00000662211.1, ENST00000665271.1, ENST00000666145.1, ENST00000666455.1	no	.	breast	.
37	chr16:21042672-21048703:-:L1PA2:REF:98:86	L1PA2	yes	DNAH3	protein coding RNA	.	.	no	.	breast	.
38	chr2:228568257-228574281:+:L1PA2:REF:98:111	L1PA2	yes	LINC01807	lncRNA	.	ENST00000656071.1	no	.	breast	.
39	chr6:113531117-113537147:+:L1PA2:REF:98:94	L1PA2	yes	ENSG00000236347	lncRNA	.	ENST00000415883.1	no	.	breast	.
40	chr20:53503851-53509874:+:L1PA2:REF:98:227	L1PA2	yes	ENSG00000259723	lncRNA	.	ENST00000558738.1	no	.	breast	.
41	chr13:50180295-50186330:-:L1PA2:REF:98:102	L1PA2	yes	DLEU1	protein coding RNA	oncogene	ENST00000475913.5, ENST00000484529.5, ENST00000485007.5	yes	Criscione et al. 2016	colon, head/neck, breast	yes
42	chr7:125179570-125181978:-:L1HS:REF:39:76	L1HS	yes	LINC02830	lncRNA	.	.	no	.	breast	.
